# Adaptive introgression from Pacific herring to Atlantic herring in the brackish Baltic Sea

**DOI:** 10.1101/2025.11.02.685776

**Authors:** Mafalda S. Ferreira, Sabine Felkel, Angela P. Fuentes-Pardo, Jake Goodall, Dandan Wang, Arianna Cocco, Mats Pettersson, Leif Andersson

**Affiliations:** Department of Zoology, Science for Life Laboratory, Stockholm University, Stockholm, Sweden; Department of Medical Biochemistry and Microbiology, Uppsala University, Uppsala, Sweden; Department of Immunology, Genetics and Pathology, Science for Life Laboratory Data Centre, Uppsala University, Uppsala, Sweden; Science for Life Laboratory, Uppsala University, Uppsala, Sweden; Department of Veterinary Integrative Biosciences, Texas A&M University, College Station, USA

## Abstract

The genomic era has revealed that interspecific gene flow can play an important role in adaptive evolution. Here, we report a striking case of adaptive introgression from Pacific into Atlantic herring following the colonization of the brackish Baltic Sea. Gene flow likely occurred in the Arctic, where the distributions of the two species overlap. Although introgression affected only 0.29% of the genome, these regions encompass about 10% of the loci showing strong differentiation between Atlantic and Baltic herring, indicating that natural selection has favored introgressed alleles in functionally important parts of the genome. Adaptive introgression may have been facilitated by shared spawning depths and salinity preferences between Pacific and Baltic herring, in contrast to Atlantic herring, which spawn in deeper, fully marine waters. Introgressed genes such as *THRB* and *SEC16B* may have enhanced visual acuity and lipid metabolism, respectively, promoting adaptation to the brackish Baltic environment.
