## Supplementary Table 1 for "Adaptive introgression from Pacific herring to Atlantic herring in the brackish Baltic Sea"

### Sheet: Sheet1
Supplementary Table S1 - Sample metadata for the sequencing data used in the present study.
Sample ID	Sequencing Data Type	Sample size	Alternative ID / vcf ID	Sampling Location	Region / Group	Latitude	Longitude	Sampling date	Collection Season	Species	Sex	Source reference	Accession
m64077	individual long-read genome sequencing	1	m64077	Langenuen, Hardangerfjorden, Norway	Outgroup	59.975	5.376	2018	NA	Sprattus sprattus	Check Source reference	Pettersson et al. 2024	SAMN41434462
12S4Rsv38_Canada_Atlantic_Spring	individual short-read genome sequencing	1	i_Ste_1	Stephenville, Canada	Northwest Atlantic Ocean	49.731667	-57.940333	2012	Spring	Clupea harengus	Check Source reference	Fuentes-Pardo et al. 2024	PRJNA930418
12S4Rsv41_Canada_Atlantic_Spring	individual short-read genome sequencing	1	i_Ste_2	Stephenville, Canada	Northwest Atlantic Ocean	49.731667	-57.940333	2012	Spring	Clupea harengus	Check Source reference	Fuentes-Pardo et al. 2024	PRJNA930418
12S4S7i22_Canada_Atlantic_Summer	individual short-read genome sequencing	1	i_7iA_1	Seven Islands, Canada	Northwest Atlantic Ocean	50.090440	-66.327107	2012	Summer	Clupea harengus	Check Source reference	Fuentes-Pardo et al. 2024	PRJNA930418
12S4S7i28_Canada_Atlantic_Summer	individual short-read genome sequencing	1	i_7iA_2	Seven Islands, Canada	Northwest Atlantic Ocean	50.090440	-66.327107	2012	Summer	Clupea harengus	Check Source reference	Fuentes-Pardo et al. 2024	PRJNA930418
144Sbs344_Canada_Atlantic_Autumn	individual short-read genome sequencing	1	i_Bla_1	Blanc Sablon, Canada	Northwest Atlantic Ocean	51.379280	-57.314239	2014	Autumn	Clupea harengus	Check Source reference	Fuentes-Pardo et al. 2024	PRJNA930418
144Sbs349_Canada_Atlantic_Autumn	individual short-read genome sequencing	1	i_Bla_2	Blanc Sablon, Canada	Northwest Atlantic Ocean	51.379280	-57.314239	2014	Autumn	Clupea harengus	Check Source reference	Fuentes-Pardo et al. 2024	PRJNA930418
14F4TL404_Canada_Atlantic_Autumn	individual short-read genome sequencing	1	i_Mir_1	Prince Edward Island, Canada	Northwest Atlantic Ocean	47.037	-63.96	2014	Autumn	Clupea harengus	Check Source reference	Fuentes-Pardo et al. 2024	PRJNA930418
14F4TL415_Canada_Atlantic_Autumn	individual short-read genome sequencing	1	i_Mir_2	Prince Edward Island, Canada	Northwest Atlantic Ocean	47.037	-63.96	2014	Autumn	Clupea harengus	Check Source reference	Fuentes-Pardo et al. 2024	PRJNA930418
14F4WK306_Canada_Atlantic_Autumn	individual short-read genome sequencing	1	i_Mus_1	Musquodoboit, Canada	Northwest Atlantic Ocean	44.6335	-63.100167	2014	Autumn	Clupea harengus	Check Source reference	Fuentes-Pardo et al. 2024	PRJNA930418
14F4WK316_Canada_Atlantic_Autumn	individual short-read genome sequencing	1	i_Mus_2	Musquodoboit, Canada	Northwest Atlantic Ocean	44.6335	-63.100167	2014	Autumn	Clupea harengus	Check Source reference	Fuentes-Pardo et al. 2024	PRJNA930418
14S3Ps233_Canada_Atlantic_Spring	individual short-read genome sequencing	1	i_FB_3	Fortune Bay, Canada	Northwest Atlantic Ocean	47.52	-55.4	2014	Spring	Clupea harengus	Check Source reference	Fuentes-Pardo et al. 2024	PRJNA930418
14S3Ps265_Canada_Atlantic_Spring	individual short-read genome sequencing	1	i_FB_4	Fortune Bay, Canada	Northwest Atlantic Ocean	47.52	-55.4	2014	Spring	Clupea harengus	Check Source reference	Fuentes-Pardo et al. 2024	PRJNA930418
15F2J602_Canada_Atlantic_Autumn	individual short-read genome sequencing	1	i_Lab_1	Labrador, Canada	Northwest Atlantic Ocean	52.251886	-55.499117	2015	Autumn	Clupea harengus	Check Source reference	Fuentes-Pardo et al. 2024	PRJNA930418
15F2J603_Canada_Atlantic_Autumn	individual short-read genome sequencing	1	i_Lab_3	Labrador, Canada	Northwest Atlantic Ocean	52.251886	-55.499117	2015	Autumn	Clupea harengus	Check Source reference	Fuentes-Pardo et al. 2024	PRJNA930418
15F2J606_Canada_Atlantic_Autumn	individual short-read genome sequencing	1	i_Lab_2	Labrador, Canada	Northwest Atlantic Ocean	52.251886	-55.499117	2015	Autumn	Clupea harengus	Check Source reference	Fuentes-Pardo et al. 2024	PRJNA930418
15F2J616_Canada_Atlantic_Autumn	individual short-read genome sequencing	1	i_Lab_4	Labrador, Canada	Northwest Atlantic Ocean	52.251886	-55.499117	2015	Autumn	Clupea harengus	Check Source reference	Fuentes-Pardo et al. 2024	PRJNA930418
15F3K601_Canada_Atlantic_Autumn	individual short-read genome sequencing	1	i_NDBf_3	Notre Dame Bay, Canada	Northwest Atlantic Ocean	49.549975	-55.468742	2015	Autumn	Clupea harengus	Check Source reference	Fuentes-Pardo et al. 2024	PRJNA930418
15F3K602_Canada_Atlantic_Autumn	individual short-read genome sequencing	1	i_NDBf_4	Notre Dame Bay, Canada	Northwest Atlantic Ocean	49.549975	-55.468742	2015	Autumn	Clupea harengus	Check Source reference	Fuentes-Pardo et al. 2024	PRJNA930418
15F3K609_Canada_Atlantic_Autumn	individual short-read genome sequencing	1	i_NDBf_1	Notre Dame Bay, Canada	Northwest Atlantic Ocean	49.549975	-55.468742	2015	Autumn	Clupea harengus	Check Source reference	Fuentes-Pardo et al. 2024	PRJNA930418
15F3K621_Canada_Atlantic_Autumn	individual short-read genome sequencing	1	i_NDBf_2	Notre Dame Bay, Canada	Northwest Atlantic Ocean	49.549975	-55.468742	2015	Autumn	Clupea harengus	Check Source reference	Fuentes-Pardo et al. 2024	PRJNA930418
15F4XRsb625_Canada_Atlantic_Autumn	individual short-read genome sequencing	1	i_ScB_1	Scots Bays, Canada	Northwest Atlantic Ocean	45.166667	-64.916667	2015	Autumn	Clupea harengus	Check Source reference	Fuentes-Pardo et al. 2024	PRJNA930418
15F4XRsb626_Canada_Atlantic_Autumn	individual short-read genome sequencing	1	i_ScB_2	Scots Bays, Canada	Northwest Atlantic Ocean	45.166667	-64.916667	2015	Autumn	Clupea harengus	Check Source reference	Fuentes-Pardo et al. 2024	PRJNA930418
15F5Y514-617_Canada_Atlantic_Autumn	individual short-read genome sequencing	1	i_M514_1	Gulf of Maine, Canada	Northwest Atlantic Ocean	42.091831	-70.412381	2015	Autumn	Clupea harengus	Check Source reference	Fuentes-Pardo et al. 2024	PRJNA930418
15F5Y514-620_Canada_Atlantic_Autumn	individual short-read genome sequencing	1	i_M514_2	Gulf of Maine, Canada	Northwest Atlantic Ocean	42.091831	-70.412381	2015	Autumn	Clupea harengus	Check Source reference	Fuentes-Pardo et al. 2024	PRJNA930418
15S3K404_Canada_Atlantic_Spring	individual short-read genome sequencing	1	i_NDBs_1	Notre Dame Bay, Canada	Northwest Atlantic Ocean	49.546575	-55.442264	2015	Spring	Clupea harengus	Check Source reference	Fuentes-Pardo et al. 2024	PRJNA930418
15S3K410_Canada_Atlantic_Spring	individual short-read genome sequencing	1	i_NDBs_3	Notre Dame Bay, Canada	Northwest Atlantic Ocean	49.546575	-55.442264	2015	Spring	Clupea harengus	Check Source reference	Fuentes-Pardo et al. 2024	PRJNA930418
15S3K430_Canada_Atlantic_Spring	individual short-read genome sequencing	1	i_NDBs_4	Notre Dame Bay, Canada	Northwest Atlantic Ocean	49.546575	-55.442264	2015	Spring	Clupea harengus	Check Source reference	Fuentes-Pardo et al. 2024	PRJNA930418
15S3K449_Canada_Atlantic_Spring	individual short-read genome sequencing	1	i_NDBs_2	Notre Dame Bay, Canada	Northwest Atlantic Ocean	49.546575	-55.442264	2015	Spring	Clupea harengus	Check Source reference	Fuentes-Pardo et al. 2024	PRJNA930418
16S4Pla78_Canada_Atlantic_Spring	individual short-read genome sequencing	1	i_Pla_1	Placentia Bay, Canada	Northwest Atlantic Ocean	47.31	-53.94	2016	Spring	Clupea harengus	Check Source reference	Fuentes-Pardo et al. 2024	PRJNA930418
16S4Pla79_Canada_Atlantic_Spring	individual short-read genome sequencing	1	i_Pla_2	Placentia Bay, Canada	Northwest Atlantic Ocean	47.31	-53.94	2016	Spring	Clupea harengus	Check Source reference	Fuentes-Pardo et al. 2024	PRJNA930418
16S6Pla71_Canada_Atlantic_Spring	individual short-read genome sequencing	1	i_Pla_3	Placentia Bay, Canada	Northwest Atlantic Ocean	47.31	-53.94	2016	Spring	Clupea harengus	Check Source reference	Fuentes-Pardo et al. 2024	PRJNA930418
16S6Pla72_Canada_Atlantic_Spring	individual short-read genome sequencing	1	i_Pla_4	Placentia Bay, Canada	Northwest Atlantic Ocean	47.31	-53.94	2016	Spring	Clupea harengus	Check Source reference	Fuentes-Pardo et al. 2024	PRJNA930418
16SBDO106_Canada_Atlantic_Spring	individual short-read genome sequencing	1	i_BDOL_1	Bras D’Or lake, Canada	Northwest Atlantic Ocean	45.928848	-60.848805	2016	Spring	Clupea harengus	Check Source reference	Fuentes-Pardo et al. 2024	PRJNA930418
16SBDO107_Canada_Atlantic_Spring	individual short-read genome sequencing	1	i_BDOL_2	Bras D’Or lake, Canada	Northwest Atlantic Ocean	45.928848	-60.848805	2016	Spring	Clupea harengus	Check Source reference	Fuentes-Pardo et al. 2024	PRJNA930418
AAL1_CelticSea_Atlantic_Winter	individual short-read genome sequencing	1	AAL1_CelticSea_Atlantic_Winter	Celtic Sea	Britain + Ireland	51.330612	-8.909912	2015	Winter	Clupea harengus	Check Source reference	Han et al. 2020	PRJNA642736
AAL2_CelticSea_Atlantic_Winter	individual short-read genome sequencing	1	AAL2_CelticSea_Atlantic_Winter	Celtic Sea	Britain + Ireland	51.330612	-8.909912	2015	Winter	Clupea harengus	Check Source reference	Han et al. 2020	PRJNA642736
AAL3_Celticsea_Atlantic_Winter	individual short-read genome sequencing	1	AAL3_Celticsea_Atlantic_Winter	Celtic sea	Britain + Ireland	51.330612	-8.909912	2015	Winter	Clupea harengus	Check Source reference	Han et al. 2020	PRJNA642736
AF29_Norway_Atlantic_Spring	individual short-read genome sequencing	1	AF29_Norway_Atlantic_Spring	Norway_Coastal	Northeast Atlantic Ocean	61.185625	4.658203	2013	Spring	Clupea harengus	Check Source reference	Martinez Barrio et al. 2016	PRJNA642736
AF30_Norway_Atlantic_Spring	individual short-read genome sequencing	1	AF30_Norway_Atlantic_Spring	Norway_Coastal	Northeast Atlantic Ocean	61.185625	4.658203	2013	Spring	Clupea harengus	Check Source reference	Martinez Barrio et al. 2016	PRJNA642736
AF31_Norway_Atlantic_Spring	individual short-read genome sequencing	1	AF31_Norway_Atlantic_Spring	Norway_Coastal	Northeast Atlantic Ocean	61.185625	4.658203	2013	Spring	Clupea harengus	Check Source reference	Martinez Barrio et al. 2016	PRJNA642736
AF8_Norway_Atlantic_Spring	individual short-read genome sequencing	1	AF8_Norway_Atlantic_Spring	Norway_Coastal	Northeast Atlantic Ocean	61.185625	4.658203	2013	Spring	Clupea harengus	Check Source reference	Martinez Barrio et al. 2016	PRJNA642736
AK1_Downs_Atlantic_Winter	individual short-read genome sequencing	1	AK1_Downs_Atlantic_Winter	Downs	Britain + Ireland	50.134664	-0.357056	2016	Winter	Clupea harengus	Check Source reference	Han et al. 2020	PRJNA642736
AK2_Downs_Atlantic_Winter	individual short-read genome sequencing	1	AK2_Downs_Atlantic_Winter	Downs	Britain + Ireland	50.134664	-0.357056	2016	Winter	Clupea harengus	Check Source reference	Han et al. 2020	PRJNA642736
AK3_Downs_Atlantic_Winter	individual short-read genome sequencing	1	AK3_Downs_Atlantic_Winter	Downs	Britain + Ireland	50.134664	-0.357056	2016	Winter	Clupea harengus	Check Source reference	Han et al. 2020	PRJNA642736
AM27_Norway_Atlantic_Spring	individual short-read genome sequencing	1	AM27_Norway_Atlantic_Spring	Norway_Coastal	Northeast Atlantic Ocean	64.866667	10.25	1980	Spring	Clupea harengus	Check Source reference	Martinez Barrio et al. 2016	PRJNA642736
AM29_Norway_Atlantic_Spring	individual short-read genome sequencing	1	AM29_Norway_Atlantic_Spring	Norway_Coastal	Northeast Atlantic Ocean	64.866667	10.25	1980	Spring	Clupea harengus	Check Source reference	Martinez Barrio et al. 2016	PRJNA642736
AM33_Norway_Atlantic_Spring	individual short-read genome sequencing	1	AM33_Norway_Atlantic_Spring	Norway_Coastal	Northeast Atlantic Ocean	64.866667	10.25	1980	Spring	Clupea harengus	Check Source reference	Martinez Barrio et al. 2016	PRJNA642736
AM8_Norway_Atlantic_Spring	individual short-read genome sequencing	1	AM8_Norway_Atlantic_Spring	Norway_Coastal	Northeast Atlantic Ocean	64.866667	10.25	1980	Spring	Clupea harengus	Check Source reference	Martinez Barrio et al. 2016	PRJNA642736
BF16_HastKar_Baltic_Spring	individual short-read genome sequencing	1	BF16_HastKar_Baltic_Spring	Hästskär, Sweden	Baltis Sea Spring	60.532414	17.739702	2013	Spring	Clupea harengus	Check Source reference	Martinez Barrio et al. 2016	PRJNA642736
BF18_HastKar_Baltic_Spring	individual short-read genome sequencing	1	BF18_HastKar_Baltic_Spring	Hästskär, Sweden	Baltis Sea Spring	60.532414	17.739702	2013	Spring	Clupea harengus	Check Source reference	Martinez Barrio et al. 2016	PRJNA642736
BF19_HastKar_Baltic_Spring	individual short-read genome sequencing	1	BF19_HastKar_Baltic_Spring	Hästskär, Sweden	Baltis Sea Spring	60.532414	17.739702	2013	Spring	Clupea harengus	Check Source reference	Martinez Barrio et al. 2016	PRJNA642736
BF21_HastKar_Baltic_Spring	individual short-read genome sequencing	1	BF21_HastKar_Baltic_Spring	Hästskär, Sweden	Baltis Sea Spring	60.532414	17.739702	2013	Spring	Clupea harengus	Check Source reference	Martinez Barrio et al. 2016	PRJNA642736
BM14_HastKar_Baltic_Spring	individual short-read genome sequencing	1	BM14_HastKar_Baltic_Spring	Hästskär, Sweden	Baltis Sea Spring	60.532414	17.739702	2013	Spring	Clupea harengus	Check Source reference	Martinez Barrio et al. 2016	PRJNA642736
BM15_HastKar_Baltic_Spring	individual short-read genome sequencing	1	BM15_HastKar_Baltic_Spring	Hästskär, Sweden	Baltis Sea Spring	60.532414	17.739702	2013	Spring	Clupea harengus	Check Source reference	Martinez Barrio et al. 2016	PRJNA642736
BM16_HastKar_Baltic_Spring	individual short-read genome sequencing	1	BM16_HastKar_Baltic_Spring	Hästskär, Sweden	Baltis Sea Spring	60.532414	17.739702	2013	Spring	Clupea harengus	Check Source reference	Martinez Barrio et al. 2016	PRJNA642736
BM19_HastKar_Baltic_Spring	individual short-read genome sequencing	1	BM19_HastKar_Baltic_Spring	Hästskär, Sweden	Baltis Sea Spring	60.532414	17.739702	2013	Spring	Clupea harengus	Check Source reference	Martinez Barrio et al. 2016	PRJNA642736
CS10_CelticSea_Atlantic_Winter	individual short-read genome sequencing	1	CS10	Celtic Sea	Britain + Ireland	51.330612	-8.909912	2019	Winter	Clupea harengus	Check Source reference	Jamsandekar et al. 2024	PRJNA1023520
CS2_CelticSea_Atlantic_Winter	individual short-read genome sequencing	1	CS2	Celtic Sea	Britain + Ireland	51.330612	-8.909912	2019	Winter	Clupea harengus	Check Source reference	Jamsandekar et al. 2024	PRJNA1023520
CS4_CelticSea_Atlantic_Winter	individual short-read genome sequencing	1	CS4	Celtic Sea	Britain + Ireland	51.330612	-8.909912	2019	Winter	Clupea harengus	Check Source reference	Jamsandekar et al. 2024	PRJNA1023520
CS5_CelticSea_Atlantic_Winter	individual short-read genome sequencing	1	CS5	Celtic Sea	Britain + Ireland	51.330612	-8.909912	2019	Winter	Clupea harengus	Check Source reference	Jamsandekar et al. 2024	PRJNA1023520
CS7_CelticSea_Atlantic_Winter	individual short-read genome sequencing	1	CS7	Celtic Sea	Britain + Ireland	51.330612	-8.909912	2019	Winter	Clupea harengus	Check Source reference	Jamsandekar et al. 2024	PRJNA1023520
CS8_CelticSea_Atlantic_Winter	individual short-read genome sequencing	1	CS8	Celtic Sea	Britain + Ireland	51.330612	-8.909912	2019	Winter	Clupea harengus	Check Source reference	Jamsandekar et al. 2024	PRJNA1023520
F1_HastKar_Baltic_Spring	individual short-read genome sequencing	1	BS1 / F1	Hästskär, Sweden	Baltis Sea Spring	60.532414	17.739702	2020	Spring	Clupea harengus	Check Source reference	Jamsandekar et al. 2024	PRJNA1023520
F2_HastKar_Baltic_Spring	individual short-read genome sequencing	1	BS2 / F2	Hästskär, Sweden	Baltis Sea Spring	60.532414	17.739702	2020	Spring	Clupea harengus	Check Source reference	Jamsandekar et al. 2024	PRJNA1023520
F3_HastKar_Baltic_Spring	individual short-read genome sequencing	1	BS3 / F3	Hästskär, Sweden	Baltis Sea Spring	60.532414	17.739702	2020	Spring	Clupea harengus	Check Source reference	Jamsandekar et al. 2024	PRJNA1023520
F3L312_Canada_Atlantic_Autumn	individual short-read genome sequencing	1	F3L312_Canada_Atlantic_Autumn	Bonavista Bay, Canada	Northwest Atlantic Ocean	48.816667	-53.333333	2014	Autumn	Clupea harengus	Check Source reference	Lamichhaney et al. 2017	PRJNA338612
F3L337_Canada_Atlantic_Autumn	individual short-read genome sequencing	1	F3L337_Canada_Atlantic_Autumn	Bonavista Bay, Canada	Northwest Atlantic Ocean	48.816667	-53.333333	2014	Autumn	Clupea harengus	Check Source reference	Lamichhaney et al. 2017	PRJNA338612
F4_HastKar_Baltic_Spring	individual short-read genome sequencing	1	BS4 / F4	Hästskär, Sweden	Baltis Sea Spring	60.532414	17.739702	2020	Spring	Clupea harengus	Check Source reference	Jamsandekar et al. 2024	PRJNA1023520
F4TH327_Canada_Atlantic_Autumn	individual short-read genome sequencing	1	F4TH327_Canada_Atlantic_Autumn	Northumberland Strait, Canada	Northwest Atlantic Ocean	45.733333	-62.6	2014	Autumn	Clupea harengus	Check Source reference	Lamichhaney et al. 2017	PRJNA338612
F4TH337_Canada_Atlantic_Autumn	individual short-read genome sequencing	1	F4TH337_Canada_Atlantic_Autumn	Northumberland Strait, Canada	Northwest Atlantic Ocean	45.733333	-62.6	2014	Autumn	Clupea harengus	Check Source reference	Lamichhaney et al. 2017	PRJNA338612
F4XQgb402_Canada_Atlantic_Autumn	individual short-read genome sequencing	1	F4XQgb402_Canada_Atlantic_Autumn	German Banks, Canada	Northwest Atlantic Ocean	43.266667	-66.3	2014	Autumn	Clupea harengus	Check Source reference	Lamichhaney et al. 2017	PRJNA338612
F4XQgb408_Canada_Atlantic_Autumn	individual short-read genome sequencing	1	F4XQgb408_Canada_Atlantic_Autumn	German Banks, Canada	Northwest Atlantic Ocean	43.266667	-66.3	2014	Autumn	Clupea harengus	Check Source reference	Lamichhaney et al. 2017	PRJNA338612
F5_HastKar_Baltic_Spring	individual short-read genome sequencing	1	BS5 / F5	Hästskär, Sweden	Baltis Sea Spring	60.532414	17.739702	2020	Spring	Clupea harengus	Check Source reference	Jamsandekar et al. 2024	PRJNA1023520
F6_HastKar_Baltic_Spring	individual short-read genome sequencing	1	BS6 / F6	Hästskär, Sweden	Baltis Sea Spring	60.532414	17.739702	2020	Spring	Clupea harengus	Check Source reference	Jamsandekar et al. 2024	PRJNA1023520
Fehmarn3_Fehmarn_Baltic_Autumn	individual short-read genome sequencing	1	Fehmarn3_Fehmarn_Baltic_Autumn	Fehmarn, Sweden	Baltic Sea Autumn	54.470054	11.132927	1979	Autumn	Clupea harengus	Check Source reference	Lamichhaney et al. 2017	PRJNA338612
Fehmarn44_Fehmarn_Baltic_Autumn	individual short-read genome sequencing	1	Fehmarn44_Fehmarn_Baltic_Autumn	Fehmarn, Sweden	Baltic Sea Autumn	54.470054	11.132927	1979	Autumn	Clupea harengus	Check Source reference	Lamichhaney et al. 2017	PRJNA338612
Fehmarn6_Fehmarn_Baltic_Autumn	individual short-read genome sequencing	1	Fehmarn6_Fehmarn_Baltic_Autumn	Fehmarn, Sweden	Baltic Sea Autumn	54.470054	11.132927	1979	Autumn	Clupea harengus	Check Source reference	Lamichhaney et al. 2017	PRJNA338612
Gavle100_Gavle_Baltic_Autumn	individual short-read genome sequencing	1	Gavle100_Gavle_Baltic_Autumn	Gävle, Sweden	Baltic Sea Autumn	60.68293	17.178326	2012	Autumn	Clupea harengus	Check Source reference	Lamichhaney et al. 2017	PRJNA338612
Gavle54_Gavle_Baltic_Autumn	individual short-read genome sequencing	1	Gavle54_Gavle_Baltic_Autumn	Gävle, Sweden	Baltic Sea Autumn	60.68293	17.178326	2012	Autumn	Clupea harengus	Check Source reference	Lamichhaney et al. 2017	PRJNA338612
Gavle98_Gavle_Baltic_Autumn	individual short-read genome sequencing	1	Gavle98_Gavle_Baltic_Autumn	Gävle, Sweden	Baltic Sea Autumn	60.68293	17.178326	2012	Autumn	Clupea harengus	Check Source reference	Lamichhaney et al. 2017	PRJNA338612
HWS11_Japan_SeaofJapan	individual short-read genome sequencing	1	HWS11_Japan_SeaofJapan	Sea of Japan, Sakhalin	Northwest Pacific Ocean	48.4	141.94	2005	N/A	Clupea pallasii	Check Source reference	Pettersson et al. 2023	PRJNA642736
HWS12_Japan_SeaofJapan	individual short-read genome sequencing	1	HWS12_Japan_SeaofJapan	Sea of Japan, Sakhalin	Northwest Pacific Ocean	48.4	141.94	2005	N/A	Clupea pallasii	Check Source reference	Pettersson et al. 2023	PRJNA642736
HWS13_Japan_SeaofJapan	individual short-read genome sequencing	1	HWS13_Japan_SeaofJapan	Sea of Japan, Sakhalin	Northwest Pacific Ocean	48.4	141.94	2005	N/A	Clupea pallasii	Check Source reference	Pettersson et al. 2023	PRJNA642736
HWS14_Japan_SeaofJapan	individual short-read genome sequencing	1	HWS14_Japan_SeaofJapan	Sea of Japan, Sakhalin	Northwest Pacific Ocean	48.4	141.94	2005	N/A	Clupea pallasii	Check Source reference	Pettersson et al. 2023	PRJNA642736
HWS21_PechoraSea_BarentsSea	individual short-read genome sequencing	1	HWS21_PechoraSea_BarentsSea	Barents Sea	Arctic basin (Europe)	67.78	45.99	2010	N/A	Clupea pallasii	Check Source reference	Pettersson et al. 2023	PRJNA642736
HWS22_PechoraSea_BarentsSea	individual short-read genome sequencing	1	HWS22_PechoraSea_BarentsSea	Barents Sea	Arctic basin (Europe)	67.78	45.99	2010	N/A	Clupea pallasii	Check Source reference	Pettersson et al. 2023	PRJNA642736
HWS23_PechoraSea_BarentsSea	individual short-read genome sequencing	1	HWS23_PechoraSea_BarentsSea	Barents Sea	Arctic basin (Europe)	67.78	45.99	2010	N/A	Clupea pallasii	Check Source reference	Pettersson et al. 2023	PRJNA642736
HWS24_PechoraSea_BarentsSea	individual short-read genome sequencing	1	HWS24_PechoraSea_BarentsSea	Barents Sea	Arctic basin (Europe)	67.78	45.99	2010	N/A	Clupea pallasii	Check Source reference	Pettersson et al. 2023	PRJNA642736
HWS31_WhiteSea_WhiteSea	individual short-read genome sequencing	1	HWS31_WhiteSea_WhiteSea	Onega Bay, White Sea	Arctic basin (Europe)	64	37.9	2010	Summer	Clupea pallasii	Check Source reference	Pettersson et al. 2023	PRJNA642736
HWS32_WhiteSea_WhiteSea	individual short-read genome sequencing	1	HWS32_WhiteSea_WhiteSea	Onega Bay, White Sea	Arctic basin (Europe)	64	37.9	2010	Summer	Clupea pallasii	Check Source reference	Pettersson et al. 2023	PRJNA642736
HWS33_WhiteSea_WhiteSea	individual short-read genome sequencing	1	HWS33_WhiteSea_WhiteSea	Onega Bay, White Sea	Arctic basin (Europe)	64	37.9	2010	Summer	Clupea pallasii	Check Source reference	Pettersson et al. 2023	PRJNA642736
HWS34_WhiteSea_WhiteSea	individual short-read genome sequencing	1	HWS34_WhiteSea_WhiteSea	Onega Bay, White Sea	Arctic basin (Europe)	64	37.9	2010	Summer	Clupea pallasii	Check Source reference	Pettersson et al. 2023	PRJNA642736
HWS41_KandalakshaBay_WhiteSea_Spring	individual short-read genome sequencing	1	HWS41_KandalakshaBay_WhiteSea_Spring	Kandalaksha Bay, White Sea	Arctic basin (Europe)	67.04	32.55	2010	Spring	Clupea pallasii	Check Source reference	Pettersson et al. 2023	PRJNA642736
HWS42_KandalakshaBay_WhiteSea_Spring	individual short-read genome sequencing	1	HWS42_KandalakshaBay_WhiteSea_Spring	Kandalaksha Bay, White Sea	Arctic basin (Europe)	67.04	32.55	2010	Spring	Clupea pallasii	Check Source reference	Pettersson et al. 2023	PRJNA642736
HWS43_KandalakshaBay_WhiteSea_Spring	individual short-read genome sequencing	1	HWS43_KandalakshaBay_WhiteSea_Spring	Kandalaksha Bay, White Sea	Arctic basin (Europe)	67.04	32.55	2010	Spring	Clupea pallasii	Check Source reference	Pettersson et al. 2023	PRJNA642736
HWS44_KandalakshaBay_WhiteSea_Spring	individual short-read genome sequencing	1	HWS44_KandalakshaBay_WhiteSea_Spring	Kandalaksha Bay, White Sea	Arctic basin (Europe)	67.04	32.55	2010	Spring	Clupea pallasii	Check Source reference	Pettersson et al. 2023	PRJNA642736
HWS51_KandalakshaBay_WhiteSea_Summer	individual short-read genome sequencing	1	HWS51_KandalakshaBay_WhiteSea_Summer	Kandalaksha Bay, White Sea	Arctic basin (Europe)	66.65	34.25	2010	Summer	Clupea pallasii	Check Source reference	Pettersson et al. 2023	PRJNA642736
HWS52_KandalakshaBay_WhiteSea_Summer	individual short-read genome sequencing	1	HWS52_KandalakshaBay_WhiteSea_Summer	Kandalaksha Bay, White Sea	Arctic basin (Europe)	66.65	34.25	2010	Summer	Clupea pallasii	Check Source reference	Pettersson et al. 2023	PRJNA642736
HWS53_KandalakshaBay_WhiteSea_Summer	individual short-read genome sequencing	1	HWS53_KandalakshaBay_WhiteSea_Summer	Kandalaksha Bay, White Sea	Arctic basin (Europe)	66.65	34.25	2010	Summer	Clupea pallasii	Check Source reference	Pettersson et al. 2023	PRJNA642736
HWS54_KandalakshaBay_WhiteSea_Summer	individual short-read genome sequencing	1	HWS54_KandalakshaBay_WhiteSea_Summer	Kandalaksha Bay, White Sea	Arctic basin (Europe)	66.65	34.25	2010	Summer	Clupea pallasii	Check Source reference	Pettersson et al. 2023	PRJNA642736
HWS61_Balsfjord_Atlantic	individual short-read genome sequencing	1	HWS61_Balsfjord_Atlantic	Balsfjord, Norway	Northeast Atlantic (Norwegian Sea)	69.27	19.28	2011	Spring	Clupea pallasii	Check Source reference	Pettersson et al. 2023	PRJNA642736
HWS62_Balsfjord_Atlantic	individual short-read genome sequencing	1	HWS62_Balsfjord_Atlantic	Balsfjord, Norway	Northeast Atlantic (Norwegian Sea)	69.27	19.28	2011	Spring	Clupea pallasii	Check Source reference	Pettersson et al. 2023	PRJNA642736
HWS63_Balsfjord_Atlantic	individual short-read genome sequencing	1	HWS63_Balsfjord_Atlantic	Balsfjord, Norway	Northeast Atlantic (Norwegian Sea)	69.27	19.28	2011	Spring	Clupea pallasii	Check Source reference	Pettersson et al. 2023	PRJNA642736
HWS64_Balsfjord_Atlantic	individual short-read genome sequencing	1	HWS64_Balsfjord_Atlantic	Balsfjord, Norway	Northeast Atlantic (Norwegian Sea)	69.27	19.28	2011	Spring	Clupea pallasii	Check Source reference	Pettersson et al. 2023	PRJNA642736
NorthSea13_NorthSea_Atlantic_Autumn	individual short-read genome sequencing	1	NorthSea13_NorthSea_Atlantic_Autumn	North Sea	North Sea	58.1	6.166667	1979	Autumn	Clupea harengus	Check Source reference	Lamichhaney et al. 2017	PRJNA338612
NorthSea19_NorthSea_Atlantic_Autumn	individual short-read genome sequencing	1	NorthSea19_NorthSea_Atlantic_Autumn	North Sea	North Sea	58.1	6.166667	1979	Autumn	Clupea harengus	Check Source reference	Lamichhaney et al. 2017	PRJNA338612
NorthSea34_NorthSea_Atlantic_Autumn	individual short-read genome sequencing	1	NorthSea34_NorthSea_Atlantic_Autumn	North Sea	North Sea	58.1	6.166667	1979	Autumn	Clupea harengus	Check Source reference	Lamichhaney et al. 2017	PRJNA338612
NSSH33_Norway_Atlantic_Spring	individual short-read genome sequencing	1	NSSH33_Norway_Atlantic_Spring	Norway_Pelagic	Northeast Atlantic Ocean	60.428352	4.758587	2017	Spring	Clupea harengus	Check Source reference	Han et al. 2020	PRJNA642736
NSSH34_Norway_Atlantic_Spring	individual short-read genome sequencing	1	NSSH34_Norway_Atlantic_Spring	Norway_Pelagic	Northeast Atlantic Ocean	60.428352	4.758587	2017	Spring	Clupea harengus	Check Source reference	Han et al. 2020	PRJNA642736
NSSH36_Norway_Atlantic_Spring	individual short-read genome sequencing	1	NSSH36_Norway_Atlantic_Spring	Norway_Pelagic	Northeast Atlantic Ocean	60.428352	4.758587	2017	Spring	Clupea harengus	Check Source reference	Han et al. 2020	PRJNA642736
Pacific16_Vancouver_Pacific	individual short-read genome sequencing	1	Pacific16_Vancouver_Pacific	Vancouver, Canada	Northwest Pacific Ocean	49.28326	-123.15296	2012	N/A	Clupea pallasii	Check Source reference	Han et al. 2020	PRJNA642736
Pacific3_Vancouver_Pacific	individual short-read genome sequencing	1	Pacific3_Vancouver_Pacific	Vancouver, Canada	Northwest Pacific Ocean	49.28326	-123.15296	2012	N/A	Clupea pallasii	Check Source reference	Han et al. 2020	PRJNA642736
Pacific30_Vancouver_Pacific	individual short-read genome sequencing	1	Pacific30_Vancouver_Pacific	Vancouver, Canada	Northwest Pacific Ocean	49.28326	-123.15296	2012	N/A	Clupea pallasii	Check Source reference	Han et al. 2020	PRJNA642736
Pacific35_Vancouver_Pacific	individual short-read genome sequencing	1	Pacific35_Vancouver_Pacific	Vancouver, Canada	Northwest Pacific Ocean	49.28326	-123.15296	2012	N/A	Clupea pallasii	Check Source reference	Han et al. 2020	PRJNA642736
Pacific44_Vancouver_Pacific	individual short-read genome sequencing	1	Pacific44_Vancouver_Pacific	Vancouver, Canada	Northwest Pacific Ocean	49.28326	-123.15296	2012	N/A	Clupea pallasii	Check Source reference	Han et al. 2020	PRJNA642736
Pacific5_Vancouver_Pacific	individual short-read genome sequencing	1	Pacific5_Vancouver_Pacific	Vancouver, Canada	Northwest Pacific Ocean	49.28326	-123.15296	2012	N/A	Clupea pallasii	Check Source reference	Han et al. 2020	PRJNA642736
S3Ps246_Canada_Atlantic_Spring	individual short-read genome sequencing	1	S3Ps246_Canada_Atlantic_Spring	Fortune Bay, Canada	Northwest Atlantic Ocean	47.283333	-55.633333	2014	Spring	Clupea harengus	Check Source reference	Lamichhaney et al. 2017	PRJNA338612
S3Ps259_Canada_Atlantic_Spring	individual short-read genome sequencing	1	S3Ps259_Canada_Atlantic_Spring	Fortune Bay, Canada	Northwest Atlantic Ocean	47.283333	-55.633333	2014	Spring	Clupea harengus	Check Source reference	Lamichhaney et al. 2017	PRJNA338612
S4TH231_Canada_Atlantic_Spring	individual short-read genome sequencing	1	S4TH231_Canada_Atlantic_Spring	Northumberland Strait, Canada	Northwest Atlantic Ocean	46.316667	-64.15	2014	Spring	Clupea harengus	Check Source reference	Lamichhaney et al. 2017	PRJNA338612
S4TH244_Canada_Atlantic_Spring	individual short-read genome sequencing	1	S4TH244_Canada_Atlantic_Spring	Northumberland Strait, Canada	Northwest Atlantic Ocean	46.316667	-64.15	2014	Spring	Clupea harengus	Check Source reference	Lamichhaney et al. 2017	PRJNA338612
S4TM205_Canada_Atlantic_Spring	individual short-read genome sequencing	1	S4TM205_Canada_Atlantic_Spring	Inner Baie Des Chaleurs, Canada	Northwest Atlantic Ocean	48	-65.85	2014	Spring	Clupea harengus	Check Source reference	Lamichhaney et al. 2017	PRJNA338612
S4TM211_Canada_Atlantic_Spring	individual short-read genome sequencing	1	S4TM211_Canada_Atlantic_Spring	Inner Baie Des Chaleurs, Canada	Northwest Atlantic Ocean	48	-65.85	2014	Spring	Clupea harengus	Check Source reference	Lamichhaney et al. 2017	PRJNA338612
Z12_IsleofMan_Atlantic_Autumn	individual short-read genome sequencing	1	Z12_IsleofMan_Atlantic_Autumn	Isle of Man	Britain + Ireland	54.155824	-4.300859	2015	Autumn	Clupea harengus	Check Source reference	Han et al. 2020	PRJNA642736
Z14_IsleofMan_Atlantic_Autumn	individual short-read genome sequencing	1	Z14_IsleofMan_Atlantic_Autumn	Isle of Man	Britain + Ireland	54.155824	-4.300859	2015	Autumn	Clupea harengus	Check Source reference	Han et al. 2020	PRJNA642736
Z4_IsleofMan_Atlantic_Autumn	individual short-read genome sequencing	1	Z4_IsleofMan_Atlantic_Autumn	Isle of Man	Britain + Ireland	54.155824	-4.300859	2015	Autumn	Clupea harengus	Check Source reference	Han et al. 2020	PRJNA642736
A_Kalix_Baltic_Spring	pooled genome sequencing	47	A_Kalix_Baltic_Spring	Kalix, Sweden	Baltic Sea Spring	65.52	22.43	19800629	Spring	Clupea harengus	Check Source reference	Lamichhaney et al. 2012	SRA057909
B_Vaxholm_Baltic_Spring	pooled genome sequencing	50	B_Vaxholm_Baltic_Spring	Vaxholm, Sweden	Baltic Sea Spring	59.26	18.18	19790827	Spring	Clupea harengus	Check Source reference	Lamichhaney et al. 2012	SRA057909
DalBoB_Atlantic_Autumn	pooled genome sequencing	49	DalBoB_Atlantic_Autumn	Bonavista Bay, Canada	Northweast Atlantic	48.49	-53.2	20140625	Autumn	Clupea harengus	Check Source reference	Lamichhaney et al. 2017	PRJNA338612
DalFB_Atlantic_Spring	pooled genome sequencing	35	DalFB_Atlantic_Spring	Fortune Bay, Canada	Northweast Atlantic	47.17	-55.38	20140526	Mixed	Clupea harengus	Check Source reference	Lamichhaney et al. 2017	PRJNA338612
DalGeB_Atlantic_Autumn	pooled genome sequencing	48	DalGeB_Atlantic_Autumn	German Banks, Canada	Northweast Atlantic	43.16	-66.18	20140828	Autumn	Clupea harengus	Check Source reference	Lamichhaney et al. 2017	PRJNA338612
DalInB_Atlantic_Spring	pooled genome sequencing	41	DalInB_Atlantic_Spring	Inner Baie Des Chaleurs, Canada	Northweast Atlantic	48	-65.51	20140508	Spring	Clupea harengus	Check Source reference	Lamichhaney et al. 2017	PRJNA338612
DalNsF_Atlantic_Autumn	pooled genome sequencing	50	DalNsF_Atlantic_Autumn	Northumberland Strait, Canada	Northweast Atlantic	45.44	-62.36	20140916	Autumn	Clupea harengus	Check Source reference	Lamichhaney et al. 2017	PRJNA338612
DalNsS_Atlantic_Spring	pooled genome sequencing	49	DalNsS_Atlantic_Spring	Northumberland Strait, Canada	Northweast Atlantic	46.19	-64.09	20140506	Spring	Clupea harengus	Check Source reference	Lamichhaney et al. 2017	PRJNA338612
G_Gamleby_Baltic_Spring	pooled genome sequencing	49	G_Gamleby_Baltic_Spring	Gamleby, Sweden	Baltic Sea Spring	57.5	16.27	19790820	Spring	Clupea harengus	Check Source reference	Lamichhaney et al. 2012	SRA057909
H_Fehmarn_Baltic_Autumn	pooled genome sequencing	50	H_Fehmarn_Baltic_Autumn	Fehmarn, Sweden	Baltic Sea Autumn	54.5	11.3	19790923	Autumn	Clupea harengus	Check Source reference	Lamichhaney et al. 2012	SRA057909
HGS1_Riga_Baltic_Spring	pooled genome sequencing	96	HGS1_Riga_Baltic_Spring	Gulf of Riga	Baltic Sea Spring	58.34	24.62	20140421	Spring	Clupea harengus	Check Source reference	Hill et al. 2019; Bekkevold et al. 2016	PRJEB32358
HGS10_Downs_EnglishChannel_Winter	pooled genome sequencing	55	HGS10_Downs_EnglishChannel_Winter	Downs	Ireland_Britain	51.34	1.9	20161212	Winter	Clupea harengus	Check Source reference	Han et al. 2020	PRJNA642736
HGS11_RingkobingFjord_NorthSea_Spring	pooled genome sequencing	40	HGS11_RingkobingFjord_NorthSea_Spring	Ringköbing Fjord, Norway	Baltic Atlantic Transition Zone	56.02	8.19	20090422	Spring	Clupea harengus	Check Source reference	Hill et al. 2019; Limborg et al. 2012	PRJEB32358
HGS12_BornholmBasin_Baltic_Autumn	pooled genome sequencing	45	HGS12_BornholmBasin_Baltic_Autumn	Bornholm Basin	Baltic Sea Autumn	55.3	15.22	20161110	Autumn	Clupea harengus	Check Source reference	Hill et al. 2019	PRJEB32358
HGS15_NSSH_Atlantic_Spring	pooled genome sequencing	43	HGS15_NSSH_Atlantic_Spring	Norway	Ireland_Britain	67.46	9.47	20170220	Spring	Clupea harengus	Check Source reference	Hill et al. 2019	PRJEB32358
HGS16_Orkney_NorthSea_Autumn	pooled genome sequencing	49	HGS16_Orkney_NorthSea_Autumn	Orkney, Britain	Ireland_Britain	59	-2	20150901	Autumn	Clupea harengus	Check Source reference	Han et al. 2020	PRJNA642736
HGS17_IsleOfMan_IrishSea_Autumn	pooled genome sequencing	50	HGS17_IsleOfMan_IrishSea_Autumn	Douglas Bank, Isle of Man	Ireland_Britain	54.06	-4.37	20150930	Autumn	Clupea harengus	Check Source reference	Han et al. 2020	PRJNA642736
HGS18_CelticSea_Atlantic_AutumnWinter	pooled genome sequencing	50	HGS18_CelticSea_Atlantic_AutumnWinter	Celtic Sea	Ireland_Britain	51.59	-6.51	20151201	Winter	Clupea harengus	Check Source reference	Han et al. 2020	PRJNA642736
HGS19_TeelinBay_Atlantic_Winter	pooled genome sequencing	47	HGS19_TeelinBay_Atlantic_Winter	Teelin Bay	Ireland_Britain	54.63	-8.63	20160108	Winter	Clupea harengus	Check Source reference	Han et al. 2020	PRJNA642736
HGS2_Riga_Baltic_Spring	pooled genome sequencing	100	HGS2_Riga_Baltic_Spring	Gulf of Riga	Baltic Sea Spring	58.34	24.62	20160530	Spring	Clupea harengus	Check Source reference	Hill et al. 2019; Bekkevold et al. 2016	PRJEB32358
HGS20_CapeWrath_Atlantic_Spring	pooled genome sequencing	50	HGS20_CapeWrath_Atlantic_Spring	Isle of Skye	Ireland_Britain	57.41	-6.13	20040224	Spring	Clupea harengus	Check Source reference	Han et al. 2020	PRJNA642736
HGS21_Hebrides_Atlantic_Mixed	pooled genome sequencing	50	HGS21_Hebrides_Atlantic_Mixed	West of Hebrides, Britain	Ireland_Britain	58.17	-7.23	20160828	Mixed	Clupea harengus	Check Source reference	Han et al. 2020	PRJNA642736
HGS22_CapeWrath_Atlantic_Autumn	pooled genome sequencing	49	HGS22_CapeWrath_Atlantic_Autumn	Cape Wrath, Ireland	Ireland_Britain	58.61	-4.37	20150910	Autumn	Clupea harengus	Check Source reference	Han et al. 2020	PRJNA642736
HGS23_Clyde_Atlantic_Spring	pooled genome sequencing	39	HGS23_Clyde_Atlantic_Spring	Ballantrae, Clyde	Ireland_Britain	55.14	-5.04	20030314	Spring	Clupea harengus	Check Source reference	Han et al. 2020	PRJNA642736
HGS24_Landvik_Atlantic_Spring	pooled genome sequencing	50	HGS24_Landvik_Atlantic_Spring	Landvik, Norway	Intermediate Salinity	58.32	8.5	20150428	Spring	Clupea harengus	Check Source reference	Han et al. 2020	PRJNA642736
HGS25_Lindas_Atlantic_Spring	pooled genome sequencing	50	HGS25_Lindas_Atlantic_Spring	Lindås, Norway	Northeast Atlantic (fjords)	60.73	5.13	20100312	Spring	Clupea harengus	Check Source reference	Han et al. 2020	PRJNA642736
HGS26_Lusterfjorden_Atlantic_Spring	pooled genome sequencing	50	HGS26_Lusterfjorden_Atlantic_Spring	Lusterfjorden, Norway	Northeast Atlantic (fjords)	61.48	7.58	20111108	Spring	Clupea harengus	Check Source reference	Han et al. 2020	PRJNA642736
HGS27_Gloppen_Atlantic_Spring	pooled genome sequencing	50	HGS27_Gloppen_Atlantic_Spring	Gloppen	Northeast Atlantic (fjords)	61.77	6.16	20100802	Mixed	Clupea harengus	Check Source reference	Han et al. 2020	PRJNA642736
HGS3_Riga_Baltic_Autumn	pooled genome sequencing	96	HGS3_Riga_Baltic_Autumn	Gulf of Riga	Baltic Sea Autumn	58.1	23.92	20140903	Autumn	Clupea harengus	Check Source reference	Hill et al. 2019; Bekkevold et al. 2016	PRJEB32358
HGS4_Riga_Baltic_Autumn	pooled genome sequencing	99	HGS4_Riga_Baltic_Autumn	Gulf of Riga	Baltic Sea Autumn	58.1	23.92	20150909	Autumn	Clupea harengus	Check Source reference	Hill et al. 2019; Bekkevold et al. 2016	PRJEB32358
HGS5_Schlei_Baltic_Autumn	pooled genome sequencing	89	HGS5_Schlei_Baltic_Autumn	Schlei, Germany	Baltic Sea Autumn	54.6	9.76	20101025	Autumn	Clupea harengus	Check Source reference	Hill et al. 2019	PRJEB32358
HGS6_Schlei_Baltic_Spring	pooled genome sequencing	50	HGS6_Schlei_Baltic_Spring	Schlei, Germany	Baltic Sea Autumn	54.6	9.76	20110509	Spring	Clupea harengus	Check Source reference	Hill et al. 2019; Bekkevold et al. 2015	PRJEB32358
HGS71_Rugen_Baltic_Spring	pooled genome sequencing	40	HGS71_Rugen_Baltic_Spring	Rügen, Germany	Baltic Sea Spring	54.14	13.47	20090406	Spring	Clupea harengus	Check Source reference	Hill et al. 2019; Limborg et al. 2012	PRJEB32358
HGS72_Rugen_Baltic_Spring	pooled genome sequencing	40	HGS72_Rugen_Baltic_Spring	Rügen, Germany	Baltic Sea Spring	54.14	13.47	20030424	Spring	Clupea harengus	Check Source reference	Hill et al. 2019; Limborg et al. 2012	PRJEB32358
HGS8_KattegatNorth_Atlantic_Spring	pooled genome sequencing	41	HGS8_KattegatNorth_Atlantic_Spring	Kattegat North	Baltic Atlantic Transition Zone	57.4	11.4	20090424	Spring	Clupea harengus	Check Source reference	Hill et al. 2019; Limborg et al. 2012	PRJEB32358
HGS9_Greenland_Atlantic_Spring	pooled genome sequencing	38	HGS9_Greenland_Atlantic_Spring	Greenland	Northweast Atlantic	60.78	-47.15	20161005	Summer	Clupea harengus	Check Source reference	Han et al. 2020	PRJNA642736
HWS1_Japan_SeaOfJapan	pooled genome sequencing	50	HWS1_Japan_SeaOfJapan	Sea of Japan	Pacific Ocean Pacific herring	48.4	141.94	2005	NA	Clupea pallasii	Check Source reference	Pettersson et al. 2023	PRJNA642736
HWS2_PechoraSea_BarentsSea	pooled genome sequencing	40	HWS2_PechoraSea_BarentsSea	Pechora Sea	Arctic Pacific herring	67.78	45.99	2010	NA	Clupea pallasii	Check Source reference	Pettersson et al. 2023	PRJNA642736
HWS3_WhiteSea_WhiteSea	pooled genome sequencing	52	HWS3_WhiteSea_WhiteSea	White Sea	Arctic Pacific herring	64	37.9	2010	NA	Clupea pallasii	Check Source reference	Pettersson et al. 2023	PRJNA642736
HWS4_KandalakshaBay_WhiteSea	pooled genome sequencing	57	HWS4_KandalakshaBay_WhiteSea	Kandalaksha Bay	Arctic Pacific herring	67.04	32.55	2010	Spring	Clupea pallasii	Check Source reference	Pettersson et al. 2023	PRJNA642736
HWS5_KandalakshaBay_WhiteSea	pooled genome sequencing	45	HWS5_KandalakshaBay_WhiteSea	Kandalaksha Bay	Arctic Pacific herring	66.65	34.25	2010	Summer	Clupea pallasii	Check Source reference	Pettersson et al. 2023	PRJNA642736
HWS6_Balsfjord_Atlantic	pooled genome sequencing	42	HWS6_Balsfjord_Atlantic	Balsfjord, Norway	Balsfjord Hybrid Population	69.27	19.28	2011	NA	Clupea pallasii	Check Source reference	Pettersson et al. 2023	PRJNA642736
J_Traslovslage_Baltic_Spring	pooled genome sequencing	50	J_Traslovslage_Baltic_Spring	Träslövsläge	Baltic Atlantic Transition Zone	57.03	12.11	19781023	Spring	Clupea harengus	Check Source reference	Lamichhaney et al. 2012	SRA057909
LandvikS17_Norway_Baltic_Spring	pooled genome sequencing	38	LandvikS17_Norway_Baltic_Spring	Landvik, Norway	Intermediate Salinity	58.32	8.5	20150519	Spring	Clupea harengus	Check Source reference	Han et al. 2020	PRJNA642736
N_NorthSea_Atlantic_Autumn	pooled genome sequencing	49	N_NorthSea_Atlantic_Autumn	North Sea	Northeast Atlantic	58.06	6.1	19790805	Autumn	Clupea harengus	Check Source reference	Lamichhaney et al. 2012	SRA057909
O_Hamburgsund_Atlantic_Spring	pooled genome sequencing	49	O_Hamburgsund_Atlantic_Spring	Hamburgsund, Germany	Baltic Atlantic Transition Zone	58.3	11.13	19790319	Spring	Clupea harengus	Check Source reference	Lamichhaney et al. 2012	SRA057909
PB1_HastKar_Baltic_Spring	pooled genome sequencing	50	PB1_HastKar_Baltic_Spring	Hästskär, Sweden	Baltic Sea Spring	60.35	17.48	20130522	Spring	Clupea harengus	Check Source reference	Martinez Barrio et al. 2016	PRJNA642736
PB10_Skagerrak_Atlantic_Spring	pooled genome sequencing	100	PB10_Skagerrak_Atlantic_Spring	Skagerrak, Brofjorden	Baltic Atlantic Transition Zone	58.19	11.21	20120320	Spring	Clupea harengus	Check Source reference	Martinez Barrio et al. 2016	PRJNA642736
PB11_Kalmar_Baltic_Spring	pooled genome sequencing	100	PB11_Kalmar_Baltic_Spring	Kalmar, Sweden	Baltic Sea Spring	57.39	17.07	20120509	Spring	Clupea harengus	Check Source reference	Martinez Barrio et al. 2016	PRJNA642736
PB12_Karlskrona_Baltic_Spring	pooled genome sequencing	100	PB12_Karlskrona_Baltic_Spring	Karlskrona, Sweden	Baltic Sea Spring	56.1	15.33	20120530	Spring	Clupea harengus	Check Source reference	Martinez Barrio et al. 2016	PRJNA642736
PB2_Iceland_Atlantic_Spring	pooled genome sequencing	100	PB2_Iceland_Atlantic_Spring	Iceland, Höfn	Northeast Atlantic	65.49	-12.58	20110915	Spring	Clupea harengus	Check Source reference	Martinez Barrio et al. 2016	PRJNA642736
PB4_Hudiksvall_Baltic_Spring	pooled genome sequencing	100	PB4_Hudiksvall_Baltic_Spring	Hudiksvall, Sweden	Baltic Sea Spring	61.45	17.3	20120419	Spring	Clupea harengus	Check Source reference	Martinez Barrio et al. 2016	PRJNA642736
PB5_Galve_Baltic_Spring	pooled genome sequencing	100	PB5_Galve_Baltic_Spring	Gävle, Sweden	Baltic Sea Spring	60.43	17.18	20120507	Spring	Clupea harengus	Check Source reference	Martinez Barrio et al. 2016	PRJNA642736
PB6_Galve_Baltic_Summer	pooled genome sequencing	100	PB6_Galve_Baltic_Summer	Gävle, Sweden	Baltic sea summer	60.43	17.18	20120718	Summer	Clupea harengus	Check Source reference	Martinez Barrio et al. 2016	PRJNA642736
PB7_Galve_Baltic_Autumn	pooled genome sequencing	100	PB7_Galve_Baltic_Autumn	Gävle, Sweden	Baltic Sea Autumn	60.44	17.35	20120904	Autumn	Clupea harengus	Check Source reference	Martinez Barrio et al. 2016	PRJNA642736
PB8_Pacific_Pacific_Spring	pooled genome sequencing	50	PB8_Pacific_Pacific_Spring	Vancouver, Strait of Georgia	Pacific Ocean Pacific herring	0	0	20121124	Spring	Clupea pallasii	Check Source reference	Martinez Barrio et al. 2016	PRJNA642736
PB9_Kattegat_Atlantic_Spring	pooled genome sequencing	100	PB9_Kattegat_Atlantic_Spring	Kattegat, Björköfjorden	Baltic Atlantic Transition Zone	57.43	11.42	20120312	Spring	Clupea harengus	Check Source reference	Martinez Barrio et al. 2016	PRJNA642736
PN3_CentralBaltic_Baltic_Spring	pooled genome sequencing	100	PN3_CentralBaltic_Baltic_Spring	Central Baltic	Baltic Sea Spring	55.24	15.51	20111018	Spring	Clupea harengus	Check Source reference	Martinez Barrio et al. 2016	PRJNA642736
Q_Norway_Atlantic_Atlantic_Spring	pooled genome sequencing	49	Q_Norway_Atlantic_Atlantic_Spring	Norway	Northeast Atlantic	64.52	10.15	19800207	Spring	Clupea harengus	Check Source reference	Lamichhaney et al. 2012	SRA057909
TysklandS18_Germany_Baltic	pooled genome sequencing	110	TysklandS18_Germany_Baltic	Ariadnegrund, Germany	Baltic Sea Spring	54.22	13.58	20120320	Spring	Clupea harengus	Check Source reference	Han et al. 2020	PRJNA642736
May2024_Balticherring_finclip_02	quantitative PCR	1	May2024_Balticherring_finclip_02	Hästskär, Sweden	Baltis Sea Spring	60.5324	17.7397	2024-05-08	Spring	Clupea harengus	Female	This study	FigShare
May2024_Balticherring_finclip_03	quantitative PCR	1	May2024_Balticherring_finclip_03	Hästskär, Sweden	Baltis Sea Spring	60.5324	17.7397	2024-05-08	Spring	Clupea harengus	Female	This study	FigShare
May2024_Balticherring_finclip_04	quantitative PCR	1	May2024_Balticherring_finclip_04	Hästskär, Sweden	Baltis Sea Spring	60.5324	17.7397	2024-05-08	Spring	Clupea harengus	Male	This study	FigShare
May2024_Balticherring_finclip_05	quantitative PCR	1	May2024_Balticherring_finclip_05	Hästskär, Sweden	Baltis Sea Spring	60.5324	17.7397	2024-05-08	Spring	Clupea harengus	Male	This study	FigShare
May2024_Balticherring_finclip_06	quantitative PCR	1	May2024_Balticherring_finclip_06	Hästskär, Sweden	Baltis Sea Spring	60.5324	17.7397	2024-05-08	Spring	Clupea harengus	Female	This study	FigShare
May2024_Balticherring_finclip_11	quantitative PCR	1	May2024_Balticherring_finclip_11	Hästskär, Sweden	Baltis Sea Spring	60.5324	17.7397	2024-05-08	Spring	Clupea harengus	Female	This study	FigShare
May2024_Balticherring_finclip_13	quantitative PCR	1	May2024_Balticherring_finclip_13	Hästskär, Sweden	Baltis Sea Spring	60.5324	17.7397	2024-05-08	Spring	Clupea harengus	Female	This study	FigShare
May2024_Balticherring_finclip_15	quantitative PCR	1	May2024_Balticherring_finclip_15	Hästskär, Sweden	Baltis Sea Spring	60.5324	17.7397	2024-05-08	Spring	Clupea harengus	Female	This study	FigShare
May2024_Balticherring_finclip_18	quantitative PCR	1	May2024_Balticherring_finclip_18	Hästskär, Sweden	Baltis Sea Spring	60.5324	17.7397	2024-05-08	Spring	Clupea harengus	Female	This study	FigShare
May2024_Balticherring_finclip_01	quantitative PCR	1	May2024_Balticherring_finclip_01	Hästskär, Sweden	Baltis Sea Spring	60.5324	17.7397	2024-05-08	Spring	Clupea harengus	Female	This study	FigShare
May2024_Balticherring_finclip_09	quantitative PCR	1	May2024_Balticherring_finclip_09	Hästskär, Sweden	Baltis Sea Spring	60.5324	17.7397	2024-05-08	Spring	Clupea harengus	Male	This study	FigShare
May2024_Balticherring_finclip_12	quantitative PCR	1	May2024_Balticherring_finclip_12	Hästskär, Sweden	Baltis Sea Spring	60.5324	17.7397	2024-05-08	Spring	Clupea harengus	Female	This study	FigShare
May2024_Balticherring_finclip_14	quantitative PCR	1	May2024_Balticherring_finclip_14	Hästskär, Sweden	Baltis Sea Spring	60.5324	17.7397	2024-05-08	Spring	Clupea harengus	Female	This study	FigShare
May2024_Balticherring_finclip_17	quantitative PCR	1	May2024_Balticherring_finclip_17	Hästskär, Sweden	Baltis Sea Spring	60.5324	17.7397	2024-05-08	Spring	Clupea harengus	Female	This study	FigShare
May2024_Balticherring_finclip_19	quantitative PCR	1	May2024_Balticherring_finclip_19	Hästskär, Sweden	Baltis Sea Spring	60.5324	17.7397	2024-05-08	Spring	Clupea harengus	Female	This study	FigShare
June2024_Balticherring_finclip_06	quantitative PCR	1	June2024_Balticherring_finclip_06	Hästskär, Sweden	Baltis Sea Spring	60.5324	17.7397	2024-06-11	Spring	Clupea harengus	Female	This study	FigShare
June2024_Balticherring_finclip_15	quantitative PCR	1	June2024_Balticherring_finclip_15	Hästskär, Sweden	Baltis Sea Spring	60.5324	17.7397	2024-06-11	Spring	Clupea harengus	Female	This study	FigShare
June2024_Balticherring_finclip_20	quantitative PCR	1	June2024_Balticherring_finclip_20	Hästskär, Sweden	Baltis Sea Spring	60.5324	17.7397	2024-06-11	Spring	Clupea harengus	Female	This study	FigShare
