## Supplementary Table 5 for "Adaptive introgression from Pacific herring to Atlantic herring in the brackish Baltic Sea"

### Sheet: GO_enrichment_all_results_weigh
Supplementary Table 5 - Gene Ontology enrichment analysis of genes in introgression regions.
GO.ID	Annotated	Significant	Expected	PValue	PValue_FDR	Ontology	Term_full	Genes	Genes_external
GO:0005861	29	13	0.26	3.3e-20	3.3e-18	CC	troponin complex	ENSCHAG00000015975, ENSCHAG00000016153, ENSCHAG00000016160, ENSCHAG00000016193, ENSCHAG00000016209, ENSCHAG00000016273, ENSCHAG00000016279, ENSCHAG00000016334, ENSCHAG00000016374, ENSCHAG00000016464, ENSCHAG00000016508, ENSCHAG00000016547, ENSCHAG00000016750	tnni2a.1, tnni2a.2, TNNI2, TNNI2, TNNI2, TNNI2, TNNI2, TNNI2, TNNI2, TNNI2, TNNI2, tnni2a.4, TNNI2
GO:0035145	2	2	0.02	8.1e-05	0.00405	CC	exon-exon junction complex	ENSCHAG00000012759, ENSCHAG00000021529	casc3, magoh
GO:0051015	97	4	0.46	0.0012	0.08	MF	actin filament binding	ENSCHAG00000008143, ENSCHAG00000011333, ENSCHAG00000019283, ENSCHAG00000021706	scinla
GO:0004879	50	3	0.24	0.0018	0.08	MF	nuclear receptor activity	ENSCHAG00000003500, ENSCHAG00000012664, ENSCHAG00000027469	thrb, nr1d1, rorca
GO:0003810	20	2	0.1	0.0041	0.08	MF	protein-glutamine gamma-glutamyltransferase activity	ENSCHAG00000003517, ENSCHAG00000003862	F13A1,
GO:0005018	1	1	0	0.0048	0.08	MF	platelet-derived growth factor alpha-receptor activity	ENSCHAG00000001576	pdgfra
GO:0004642	1	1	0	0.0048	0.08	MF	phosphoribosylformylglycinamidine synthase activity	ENSCHAG00000021596	pfas
GO:0004109	1	1	0	0.0048	0.08	MF	coproporphyrinogen oxidase activity	ENSCHAG00000000436	cpox
GO:0072378	11	2	0.06	0.0017	0.0828571	BP	blood coagulation, fibrin clot formation	ENSCHAG00000003517, ENSCHAG00000003862	F13A1,
GO:0045046	1	1	0.01	0.0058	0.0828571	BP	protein import into peroxisome membrane	ENSCHAG00000003243	pex26
GO:0060898	1	1	0.01	0.0058	0.0828571	BP	eye field cell fate commitment involved in camera-type eye formation	ENSCHAG00000009573	fzd8a
GO:0021531	1	1	0.01	0.0058	0.0828571	BP	spinal cord radial glial cell differentiation	ENSCHAG00000009573	fzd8a
GO:0035694	1	1	0.01	0.0058	0.0828571	BP	mitochondrial protein catabolic process	ENSCHAG00000025006	spata18
GO:0033552	1	1	0.01	0.0058	0.0828571	BP	response to vitamin B3	ENSCHAG00000013260	cd36
GO:0018149	20	2	0.12	0.0058	0.0828571	BP	peptide cross-linking	ENSCHAG00000003517, ENSCHAG00000003862	F13A1,
GO:0098901	2	1	0.01	0.0115	0.0958333	BP	regulation of cardiac muscle cell action potential	ENSCHAG00000001285	atp1b1a
GO:0045682	2	1	0.01	0.0115	0.0958333	BP	regulation of epidermis development	ENSCHAG00000001285	atp1b1a
GO:0021529	2	1	0.01	0.0115	0.0958333	BP	spinal cord oligodendrocyte cell differentiation	ENSCHAG00000009573	fzd8a
GO:1904059	2	1	0.01	0.0115	0.0958333	BP	regulation of locomotor rhythm	ENSCHAG00000012664	nr1d1
GO:0032469	2	1	0.01	0.0115	0.0958333	BP	endoplasmic reticulum calcium ion homeostasis	ENSCHAG00000021442	tmco1
GO:0097374	3	1	0.02	0.0172	0.101176	BP	sensory neuron axon guidance	ENSCHAG00000023174	ptprfa
GO:0006189	3	1	0.02	0.0172	0.101176	BP	'de novo' IMP biosynthetic process	ENSCHAG00000021596	pfas
GO:0034694	3	1	0.02	0.0172	0.101176	BP	response to prostaglandin	ENSCHAG00000013260	cd36
GO:0006542	3	1	0.02	0.0172	0.101176	BP	glutamine biosynthetic process	ENSCHAG00000022196	glula
GO:0048208	3	1	0.02	0.0172	0.101176	BP	COPII vesicle coating	ENSCHAG00000022133	sec16b
GO:0048008	4	1	0.02	0.0228	0.103636	BP	platelet-derived growth factor receptor signaling pathway	ENSCHAG00000001576	pdgfra
GO:0006703	4	1	0.02	0.0228	0.103636	BP	estrogen biosynthetic process	ENSCHAG00000022110	RDH8
GO:0006891	4	1	0.02	0.0228	0.103636	BP	intra-Golgi vesicle-mediated transport	ENSCHAG00000003909	COG5
GO:0098773	4	1	0.02	0.0228	0.103636	BP	skin epidermis development	ENSCHAG00000001285	atp1b1a
GO:0071479	4	1	0.02	0.0228	0.103636	BP	cellular response to ionizing radiation	ENSCHAG00000000936	zmp:0000000711
GO:0051014	5	1	0.03	0.0284	0.123478	BP	actin filament severing	ENSCHAG00000021706	scinla
GO:0003920	2	1	0.01	0.0095	0.135714	MF	GMP reductase activity	ENSCHAG00000002578	gmpr
GO:0000086	7	1	0.04	0.0396	0.1584	BP	G2/M transition of mitotic cell cycle	ENSCHAG00000001076	foxm1
GO:0071907	7	1	0.04	0.0396	0.1584	BP	determination of digestive tract left/right asymmetry	ENSCHAG00000004711	gpr22a
GO:0017150	3	1	0.01	0.0143	0.158889	MF	tRNA dihydrouridine synthase activity	ENSCHAG00000004743	dus4l
GO:0004356	3	1	0.01	0.0143	0.158889	MF	glutamate-ammonia ligase activity	ENSCHAG00000022196	glula
GO:0048382	8	1	0.05	0.0451	0.173462	BP	mesendoderm development	ENSCHAG00000000664	rasl11b
GO:0006914	64	2	0.37	0.0523	0.180968	BP	autophagy	ENSCHAG00000012664, ENSCHAG00000022133	nr1d1, sec16b
GO:0016579	66	2	0.38	0.0552	0.180968	BP	protein deubiquitination	ENSCHAG00000003267, ENSCHAG00000025013	usp18, usp46
GO:0045197	10	1	0.06	0.0561	0.180968	BP	establishment or maintenance of epithelial cell apical/basal polarity	ENSCHAG00000001285	atp1b1a
GO:0007606	10	1	0.06	0.0561	0.180968	BP	sensory perception of chemical stimulus	ENSCHAG00000013260	cd36
GO:0009435	10	1	0.06	0.0561	0.180968	BP	NAD biosynthetic process	ENSCHAG00000008180	si:dkey-145c18.3
GO:0051607	11	1	0.06	0.0615	0.186364	BP	defense response to virus	ENSCHAG00000003470	ly86
GO:0042541	11	1	0.06	0.0615	0.186364	BP	hemoglobin biosynthetic process	ENSCHAG00000000436	cpox
GO:0004303	4	1	0.02	0.019	0.19	MF	estradiol 17-beta-dehydrogenase activity	ENSCHAG00000022110	RDH8
GO:0032922	12	1	0.07	0.0669	0.190263	BP	circadian regulation of gene expression	ENSCHAG00000012664	nr1d1
GO:0048545	12	1	0.07	0.0669	0.190263	BP	response to steroid hormone	ENSCHAG00000025006	spata18
GO:0006779	13	1	0.07	0.0723	0.190263	BP	porphyrin-containing compound biosynthetic process	ENSCHAG00000000436	cpox
GO:0021879	13	1	0.07	0.0723	0.190263	BP	forebrain neuron differentiation	ENSCHAG00000009573	fzd8a
GO:0071910	13	1	0.07	0.0723	0.190263	BP	determination of liver left/right asymmetry	ENSCHAG00000004711	gpr22a
GO:0051016	14	1	0.08	0.0776	0.198974	BP	barbed-end actin filament capping	ENSCHAG00000021706	scinla
GO:0003140	15	1	0.09	0.0829	0.200455	BP	determination of left/right asymmetry in lateral mesoderm	ENSCHAG00000004711	gpr22a
GO:0000077	15	1	0.09	0.0829	0.200455	BP	DNA damage checkpoint signaling	ENSCHAG00000000936	zmp:0000000711
GO:0009117	171	4	0.98	0.0855	0.200455	BP	nucleotide metabolic process	ENSCHAG00000002578	gmpr
GO:0015986	16	1	0.09	0.0882	0.200455	BP	proton motive force-driven ATP synthesis	ENSCHAG00000012097	atp5mc1
GO:0048015	16	1	0.09	0.0882	0.200455	BP	phosphatidylinositol-mediated signaling	ENSCHAG00000008000	pik3cg
GO:0030593	18	1	0.1	0.0987	0.219333	BP	neutrophil chemotaxis	ENSCHAG00000008000	pik3cg
GO:0016459	83	4	0.76	0.0066	0.22	CC	myosin complex	ENSCHAG00000008006, ENSCHAG00000008143, ENSCHAG00000011333, ENSCHAG00000019283
GO:0017054	1	1	0.01	0.0091	0.2275	CC	negative cofactor 2 complex	ENSCHAG00000022113	dr1
GO:0007093	20	1	0.12	0.109	0.236957	BP	mitotic cell cycle checkpoint signaling	ENSCHAG00000012653	si:dkey-225f5.4
GO:0140223	7	1	0.03	0.033	0.253529	MF	general transcription initiation factor activity	ENSCHAG00000022113	dr1
GO:0038191	7	1	0.03	0.033	0.253529	MF	neuropilin binding	ENSCHAG00000012375	sema3c
GO:0001227	8	1	0.04	0.0376	0.253529	MF	DNA-binding transcription repressor activity, RNA polymerase II-specific	ENSCHAG00000012664	nr1d1
GO:0017022	8	1	0.04	0.0376	0.253529	MF	myosin binding	ENSCHAG00000016765	lsp1a
GO:0003774	155	3	0.74	0.0381	0.253529	MF	cytoskeletal motor activity	ENSCHAG00000008143, ENSCHAG00000011333, ENSCHAG00000019283
GO:0070840	9	1	0.04	0.0422	0.253529	MF	dynein complex binding	ENSCHAG00000006661
GO:0004843	69	2	0.33	0.0431	0.253529	MF	cysteine-type deubiquitinase activity	ENSCHAG00000003267, ENSCHAG00000025013	usp18, usp46
GO:0039021	22	1	0.13	0.1193	0.25383	BP	pronephric glomerulus development	ENSCHAG00000013742	magi2a
GO:0019206	10	1	0.05	0.0468	0.257	MF	nucleoside kinase activity	ENSCHAG00000021499	uck2a
GO:0008093	11	1	0.05	0.0514	0.257	MF	cytoskeletal anchor activity	ENSCHAG00000006661
GO:0008603	11	1	0.05	0.0514	0.257	MF	cAMP-dependent protein kinase regulator activity	ENSCHAG00000007917	PRKAR2B
GO:0001654	269	2	1.55	0.1251	0.260625	BP	eye development	ENSCHAG00000021706	scinla
GO:0048484	24	1	0.14	0.1294	0.264082	BP	enteric nervous system development	ENSCHAG00000012375	sema3c
GO:0046854	25	1	0.14	0.1344	0.2688	BP	phosphatidylinositol phosphate biosynthetic process	ENSCHAG00000008000	pik3cg
GO:0000122	27	1	0.16	0.1443	0.279808	BP	negative regulation of transcription by RNA polymerase II	ENSCHAG00000022113	dr1
GO:0006511	117	2	0.67	0.1455	0.279808	BP	ubiquitin-dependent protein catabolic process	ENSCHAG00000003267, ENSCHAG00000025013	usp18, usp46
GO:0006470	120	2	0.69	0.1515	0.285849	BP	protein dephosphorylation	ENSCHAG00000015954, ENSCHAG00000023174	, ptprfa
GO:0031681	13	1	0.06	0.0605	0.288095	MF	G-protein beta-subunit binding	ENSCHAG00000022120	GNG12
GO:0045010	33	1	0.19	0.1735	0.321296	BP	actin nucleation	ENSCHAG00000021706	scinla
GO:0007188	34	1	0.2	0.1783	0.324182	BP	adenylate cyclase-modulating G protein-coupled receptor signaling pathway	ENSCHAG00000013538
GO:0060090	172	3	0.82	0.0726	0.33	MF	molecular adaptor activity	ENSCHAG00000013742	magi2a
GO:1902600	36	1	0.21	0.1877	0.335179	BP	proton transmembrane transport	ENSCHAG00000012097	atp5mc1
GO:0042742	37	1	0.21	0.1924	0.337544	BP	defense response to bacterium	ENSCHAG00000013260	cd36
GO:0043565	338	4	1.62	0.0785	0.341304	MF	sequence-specific DNA binding	ENSCHAG00000001076, ENSCHAG00000003500, ENSCHAG00000012664, ENSCHAG00000027469	foxm1, thrb, nr1d1, rorca
GO:0035591	18	1	0.09	0.0827	0.344583	MF	signaling adaptor activity	ENSCHAG00000027492	stap2b
GO:0007156	144	2	0.83	0.2007	0.346034	BP	homophilic cell adhesion via plasma membrane adhesion molecules	ENSCHAG00000009619, ENSCHAG00000009643	, CDH20
GO:1902560	2	1	0.02	0.0182	0.364	CC	GMP reductase complex	ENSCHAG00000002578	gmpr
GO:0006355	1142	8	6.57	0.2159	0.365932	BP	regulation of DNA-templated transcription	ENSCHAG00000001076, ENSCHAG00000001217, ENSCHAG00000001249, ENSCHAG00000003500, ENSCHAG00000006655, ENSCHAG00000012664, ENSCHAG00000027469	foxm1, gsx2, , thrb, , nr1d1, rorca
GO:0005003	20	1	0.1	0.0915	0.366	MF	ephrin receptor activity	ENSCHAG00000019366	EPHB3
GO:0001932	44	1	0.25	0.2245	0.374167	BP	regulation of protein phosphorylation	ENSCHAG00000007917	PRKAR2B
GO:0000902	265	2	1.52	0.2342	0.383548	BP	cell morphogenesis	ENSCHAG00000023473	fryl
GO:0070121	47	1	0.27	0.2378	0.383548	BP	Kupffer's vesicle development	ENSCHAG00000004711	gpr22a
GO:0006814	48	1	0.28	0.2422	0.384444	BP	sodium ion transport	ENSCHAG00000001285	atp1b1a
GO:0006936	49	1	0.28	0.2466	0.385313	BP	muscle contraction	ENSCHAG00000016765	lsp1a
GO:0003697	23	1	0.11	0.1045	0.387037	MF	single-stranded DNA binding	ENSCHAG00000003415	RAD51AP1
GO:0031683	23	1	0.11	0.1045	0.387037	MF	G-protein beta/gamma-subunit complex binding	ENSCHAG00000013538
GO:0051726	153	3	0.88	0.2673	0.400441	BP	regulation of cell cycle	ENSCHAG00000022129	gadd45ab
GO:0006887	54	1	0.31	0.2681	0.400441	BP	exocytosis	ENSCHAG00000015924	SYT8
GO:0030239	55	1	0.32	0.2723	0.400441	BP	myofibril assembly	ENSCHAG00000016547	tnni2a.4
GO:0008033	55	1	0.32	0.2723	0.400441	BP	tRNA processing	ENSCHAG00000004743	dus4l
GO:0060070	57	1	0.33	0.2807	0.406812	BP	canonical Wnt signaling pathway	ENSCHAG00000009573	fzd8a
GO:0016620	26	1	0.12	0.1173	0.418929	MF	oxidoreductase activity, acting on the aldehyde or oxo group of donors, NAD or NADP as acceptor	ENSCHAG00000021082	aldh9a1a.1
GO:0072487	3	1	0.03	0.0271	0.451667	CC	MSL complex	ENSCHAG00000012702	msl1a
GO:0006897	66	1	0.38	0.3173	0.452394	BP	endocytosis	ENSCHAG00000010108	fnbp1l
GO:0045087	67	1	0.39	0.3212	0.452394	BP	innate immune response	ENSCHAG00000003470	ly86
GO:0016702	30	1	0.14	0.1341	0.462414	MF	oxidoreductase activity, acting on single donors with incorporation of molecular oxygen, incorporation of two atoms of oxygen	ENSCHAG00000010933	rpe65b
GO:0000981	339	6	1.62	0.1415	0.471667	MF	DNA-binding transcription factor activity, RNA polymerase II-specific	ENSCHAG00000001217, ENSCHAG00000001249, ENSCHAG00000006655	gsx2, ,
GO:0007219	72	1	0.41	0.3406	0.473056	BP	Notch signaling pathway	ENSCHAG00000027494	fsd1
GO:0030215	34	1	0.16	0.1506	0.485806	MF	semaphorin receptor binding	ENSCHAG00000012375	sema3c
GO:0045263	4	1	0.04	0.036	0.486364	CC	proton-transporting ATP synthase complex, coupling factor F(o)	ENSCHAG00000012097	atp5mc1
GO:0005952	5	1	0.05	0.0448	0.486364	CC	cAMP-dependent protein kinase complex	ENSCHAG00000007917	PRKAR2B
GO:0017119	5	1	0.05	0.0448	0.486364	CC	Golgi transport complex	ENSCHAG00000003909	COG5
GO:0042383	6	1	0.05	0.0535	0.486364	CC	sarcolemma	ENSCHAG00000024997	sgcb
GO:0016012	6	1	0.05	0.0535	0.486364	CC	sarcoglycan complex	ENSCHAG00000024997	sgcb
GO:0002244	76	1	0.44	0.3558	0.487397	BP	hematopoietic progenitor cell differentiation	ENSCHAG00000027494	fsd1
GO:0009953	80	1	0.46	0.3706	0.500811	BP	dorsal/ventral pattern formation	ENSCHAG00000021706	scinla
GO:0001947	84	1	0.48	0.385	0.51	BP	heart looping	ENSCHAG00000004711	gpr22a
GO:0070588	86	1	0.49	0.3921	0.51	BP	calcium ion transmembrane transport	ENSCHAG00000021442	tmco1
GO:0007165	2395	18	13.77	0.3927	0.51	BP	signal transduction	ENSCHAG00000005408, ENSCHAG00000010108, ENSCHAG00000011503, ENSCHAG00000013538, ENSCHAG00000013742	pde3a, fnbp1l, depdc1a, , magi2a
GO:0004114	40	1	0.19	0.1747	0.545937	MF	3',5'-cyclic-nucleotide phosphodiesterase activity	ENSCHAG00000005408	pde3a
GO:0008380	100	1	0.58	0.4396	0.56359	BP	RNA splicing	ENSCHAG00000021529	magoh
GO:0005516	44	1	0.21	0.1905	0.568857	MF	calmodulin binding	ENSCHAG00000016765	lsp1a
GO:0005085	170	2	0.81	0.1954	0.568857	MF	guanyl-nucleotide exchange factor activity	ENSCHAG00000006688, ENSCHAG00000012776	fgd4b, rapgefl1
GO:0044877	179	7	0.86	0.1991	0.568857	MF	protein-containing complex binding	ENSCHAG00000003243	pex26
GO:0003729	48	1	0.23	0.2059	0.571944	MF	mRNA binding	ENSCHAG00000012759	casc3
GO:0005890	8	1	0.07	0.0707	0.589167	CC	sodium:potassium-exchanging ATPase complex	ENSCHAG00000001285	atp1b1a
GO:0007517	115	1	0.66	0.4865	0.615823	BP	muscle organ development	ENSCHAG00000024997	sgcb
GO:0006397	119	1	0.68	0.4983	0.622875	BP	mRNA processing	ENSCHAG00000012759	casc3
GO:0005262	57	1	0.27	0.2395	0.632821	MF	calcium channel activity	ENSCHAG00000021442	tmco1
GO:0008138	58	1	0.28	0.2432	0.632821	MF	protein tyrosine/serine/threonine phosphatase activity	ENSCHAG00000015954
GO:0004725	59	1	0.28	0.2468	0.632821	MF	protein tyrosine phosphatase activity	ENSCHAG00000023174	ptprfa
GO:0050660	65	1	0.31	0.2683	0.662927	MF	flavin adenine dinucleotide binding	ENSCHAG00000004743	dus4l
GO:0015078	66	1	0.32	0.2718	0.662927	MF	proton transmembrane transporter activity	ENSCHAG00000012097	atp5mc1
GO:0007507	333	2	1.91	0.5542	0.675176	BP	heart development	ENSCHAG00000023473	fryl
GO:0016192	330	5	1.9	0.567	0.675176	BP	vesicle-mediated transport	ENSCHAG00000000822	scfd2
GO:0060271	145	1	0.83	0.5689	0.675176	BP	cilium assembly	ENSCHAG00000027494	fsd1
GO:0007169	153	2	0.88	0.5735	0.675176	BP	transmembrane receptor protein tyrosine kinase signaling pathway	ENSCHAG00000019366	EPHB3
GO:0006281	147	1	0.85	0.5739	0.675176	BP	DNA repair	ENSCHAG00000003415	RAD51AP1
GO:1904888	158	1	0.91	0.6004	0.69814	BP	cranial skeletal system development	ENSCHAG00000003267	usp18
GO:0006813	166	1	0.95	0.6187	0.710568	BP	potassium ion transport	ENSCHAG00000001285	atp1b1a
GO:0007264	169	1	0.97	0.6253	0.710568	BP	small GTPase mediated signal transduction	ENSCHAG00000012776	rapgefl1
GO:0006955	246	2	1.41	0.6432	0.722697	BP	immune response	ENSCHAG00000003470, ENSCHAG00000013260	ly86, cd36
GO:0006886	188	2	1.08	0.6573	0.730333	BP	intracellular protein transport	ENSCHAG00000004827	bcap29
GO:0016874	116	3	0.55	0.3126	0.744286	MF	ligase activity	ENSCHAG00000010738	si:ch211-198n5.11
GO:0007420	287	2	1.65	0.6884	0.752128	BP	brain development	ENSCHAG00000021706	scinla
GO:0006468	671	4	3.86	0.6996	0.752128	BP	protein phosphorylation	ENSCHAG00000001576, ENSCHAG00000003478, ENSCHAG00000019366	pdgfra, DYRK4, EPHB3
GO:0007166	662	5	3.81	0.7043	0.752128	BP	cell surface receptor signaling pathway	ENSCHAG00000009573, ENSCHAG00000013260	fzd8a, cd36
GO:0007186	868	5	4.99	0.707	0.752128	BP	G protein-coupled receptor signaling pathway	ENSCHAG00000004711, ENSCHAG00000009593, ENSCHAG00000009841, ENSCHAG00000013538, ENSCHAG00000022120	gpr22a, , grm8a, , GNG12
GO:0004984	85	1	0.41	0.3355	0.780233	MF	olfactory receptor activity	ENSCHAG00000009593
GO:0005834	13	1	0.12	0.1124	0.803333	CC	heterotrimeric G-protein complex	ENSCHAG00000022120	GNG12
GO:0000776	14	1	0.13	0.1205	0.803333	CC	kinetochore	ENSCHAG00000012653	si:dkey-225f5.4
GO:0005777	14	1	0.13	0.1205	0.803333	CC	peroxisome	ENSCHAG00000022546	SZT2
GO:0035556	590	5	3.39	0.795	0.836842	BP	intracellular signal transduction	ENSCHAG00000011503	depdc1a
GO:0005509	652	4	3.12	0.38	0.861778	MF	calcium ion binding	ENSCHAG00000000469, ENSCHAG00000009619, ENSCHAG00000009643, ENSCHAG00000021706	prrg1, , CDH20, scinla
GO:0008083	102	1	0.49	0.3878	0.861778	MF	growth factor activity	ENSCHAG00000003394	fgf6b
GO:0055085	852	4	4.9	0.8422	0.877292	BP	transmembrane transport	ENSCHAG00000001310, ENSCHAG00000004880	si:ch73-352p4.8, slco1c1
GO:0016301	806	5	3.86	0.4052	0.88087	MF	kinase activity	ENSCHAG00000008000, ENSCHAG00000021499	pik3cg, uck2a
GO:0005524	1301	7	6.22	0.4311	0.917234	MF	ATP binding	ENSCHAG00000001576, ENSCHAG00000003478, ENSCHAG00000008143, ENSCHAG00000011333, ENSCHAG00000019283, ENSCHAG00000019366, ENSCHAG00000021499	pdgfra, DYRK4, , , , EPHB3, uck2a
GO:0003690	127	1	0.61	0.4575	0.953125	MF	double-stranded DNA binding	ENSCHAG00000003415	RAD51AP1
GO:0003924	331	2	1.58	0.4722	0.963673	MF	GTPase activity	ENSCHAG00000000664, ENSCHAG00000013538	rasl11b,
GO:0008017	137	1	0.66	0.4831	0.9662	MF	microtubule binding	ENSCHAG00000000387	ccdc181
GO:0022857	1010	4	4.83	0.5092	0.986346	MF	transmembrane transporter activity	ENSCHAG00000001310, ENSCHAG00000004880	si:ch73-352p4.8, slco1c1
GO:0003779	254	5	1.21	0.5129	0.986346	MF	actin binding	ENSCHAG00000016765	lsp1a
GO:0008270	836	4	4	0.5724	1	MF	zinc ion binding	ENSCHAG00000003500, ENSCHAG00000009625, ENSCHAG00000012664, ENSCHAG00000027469	thrb, , nr1d1, rorca
GO:0016746	358	3	1.71	0.5843	1	MF	acyltransferase activity	ENSCHAG00000021555	cpt2
GO:0046982	186	1	0.89	0.5924	1	MF	protein heterodimerization activity	ENSCHAG00000022113	dr1
GO:0003723	515	3	2.46	0.6532	1	MF	RNA binding	ENSCHAG00000003415, ENSCHAG00000012263, ENSCHAG00000012759	RAD51AP1, igf2bp1, casc3
GO:0004888	1083	6	5.18	0.6629	1	MF	transmembrane signaling receptor activity	ENSCHAG00000009573	fzd8a
GO:0008237	241	1	1.15	0.688	1	MF	metallopeptidase activity	ENSCHAG00000027478	mpnd
GO:0004930	772	3	3.69	0.7216	1	MF	G protein-coupled receptor activity	ENSCHAG00000004711, ENSCHAG00000009593, ENSCHAG00000009841	gpr22a, , grm8a
GO:0003677	1212	8	5.8	0.745	1	MF	DNA binding	ENSCHAG00000001076, ENSCHAG00000001217, ENSCHAG00000001249, ENSCHAG00000003500, ENSCHAG00000006655, ENSCHAG00000012664, ENSCHAG00000027469	foxm1, gsx2, , thrb, , nr1d1, rorca
GO:0005525	559	2	2.67	0.7531	1	MF	GTP binding	ENSCHAG00000000664, ENSCHAG00000013538	rasl11b,
GO:0046872	1978	9	9.46	0.7645	1	MF	metal ion binding	ENSCHAG00000006688	fgd4b
GO:0003700	703	7	3.36	0.8076	1	MF	DNA-binding transcription factor activity	ENSCHAG00000001076, ENSCHAG00000003500, ENSCHAG00000012664, ENSCHAG00000027469	foxm1, thrb, nr1d1, rorca
GO:0016491	620	7	2.97	0.82	1	MF	oxidoreductase activity	ENSCHAG00000002578, ENSCHAG00000021082, ENSCHAG00000023283	gmpr, aldh9a1a.1, cbr4
GO:0005515	5341	24	25.55	0.891	1	MF	protein binding	ENSCHAG00000001046, ENSCHAG00000004880, ENSCHAG00000005592, ENSCHAG00000008143, ENSCHAG00000009573, ENSCHAG00000009625, ENSCHAG00000010108, ENSCHAG00000011333, ENSCHAG00000011575, ENSCHAG00000012375, ENSCHAG00000013742, ENSCHAG00000019283, ENSCHAG00000019366, ENSCHAG00000023174, ENSCHAG00000024991, ENSCHAG00000027470, ENSCHAG00000027478, ENSCHAG00000027494	, slco1c1, plekha5, , fzd8a, , fnbp1l, , lrrc7, sema3c, magi2a, , EPHB3, ptprfa, , sh3gl1b, mpnd, fsd1
GO:0004672	659	3	3.15	0.9163	1	MF	protein kinase activity	ENSCHAG00000001576, ENSCHAG00000003478, ENSCHAG00000019366	pdgfra, DYRK4, EPHB3
GO:0005741	21	1	0.19	0.1753	1	CC	mitochondrial outer membrane	ENSCHAG00000025006	spata18
GO:0005923	66	1	0.6	0.4557	1	CC	bicellular tight junction	ENSCHAG00000013742	magi2a
GO:0005783	126	1	1.15	0.689	1	CC	endoplasmic reticulum	ENSCHAG00000004827	bcap29
GO:0005886	605	5	5.52	0.7926	1	CC	plasma membrane	ENSCHAG00000009643, ENSCHAG00000013260	CDH20, cd36
GO:0000785	247	2	2.25	0.849	1	CC	chromatin	ENSCHAG00000012664	nr1d1
GO:0005634	972	7	8.86	0.8693	1	CC	nucleus	ENSCHAG00000000936, ENSCHAG00000003415, ENSCHAG00000021529, ENSCHAG00000022129, ENSCHAG00000027469	zmp:0000000711, RAD51AP1, magoh, gadd45ab, rorca
GO:0005737	1161	19	10.59	0.9458	1	CC	cytoplasm	ENSCHAG00000022110, ENSCHAG00000027470	RDH8, sh3gl1b
GO:0016020	2054	13	18.73	0.9756	1	CC	membrane	ENSCHAG00000001310, ENSCHAG00000004880, ENSCHAG00000009573, ENSCHAG00000009619, ENSCHAG00000009643, ENSCHAG00000013260, ENSCHAG00000015924, ENSCHAG00000021442	si:ch73-352p4.8, slco1c1, fzd8a, , CDH20, cd36, SYT8, tmco1
GO:0005576	518	1	4.72	0.9932	1	CC	extracellular region	ENSCHAG00000000469	prrg1
GO:0033177	20	1	0.18	1	1	CC	proton-transporting two-sector ATPase complex, proton-transporting domain	ENSCHAG00000012097	atp5mc1
