## Supplementary Table 10 for "Adaptive introgression from Pacific herring to Atlantic herring in the brackish Baltic Sea"

### Sheet: ST10a-LSW1
Supplementary Table 10a - Differential expression of LSW1 in homozygous and heterozygous genotypes based on qPCR normalization with ACTIN and EF1A.
Genotypes	Samples	ACTIN	LSW1	CT	mean		2^（-XXCT）	mean	ttest
Homozygote (Q/Q)	May2024_Balticherring_finclip_02	30.068	30.4147	0.346626	0.53997	-0.193374	1.14343	1.11793	0.00116236	**	0.716932
	May2024_Balticherring_finclip_03	32.4638	33.4897	1.0259		0.485903	0.71405
	May2024_Balticherring_finclip_04	33.548	33.3387	-0.209348		-0.749348	1.68103
	May2024_Balticherring_finclip_05	29.7072	30.6192	0.911996		0.371996	0.772713
	May2024_Balticherring_finclip_06	32.5158	32.5235	0.007712		-0.532288	1.44622
	May2024_Balticherring_finclip_11	30.2046	29.544	-0.660528		-1.20053	2.29824
	May2024_Balticherring_finclip_13	29.4231	30.8443	1.42128		0.881276	0.542887
	May2024_Balticherring_finclip_15	32.3339	33.5625	1.22862		0.68862	0.620447
	May2024_Balticherring_finclip_18	29.5226	30.3101	0.787474		0.247474	0.84237
Heterozygote (H/Q)	May2024_Balticherring_finclip_01	31.4258	33.0058	1.57991		1.03991	0.486357	0.316451
	May2024_Balticherring_finclip_09	31.2433	33.8263	2.58293		2.04293	0.242671
	May2024_Balticherring_finclip_12	30.5932	32.2071	1.61391		1.07391	0.475031
	May2024_Balticherring_finclip_14	31.3736	34.117	2.74335		2.20335	0.217133
	May2024_Balticherring_finclip_17	30.967	32.45	1.48303		0.943029	0.52014
	May2024_Balticherring_finclip_19	31.4858	34.7461	3.26035		2.72035	0.151737
	June2024_Balticherring_finclip_06	35.9768	39.9035	3.92674		3.38674	0.095607
	June2024_Balticherring_finclip_15	30.5711	33.4109	2.83983		2.29983	0.203087
	June2024_Balticherring_finclip_20	30.7928	32.4647	1.67194		1.13194	0.456301
Genotypes	Samples	EF1A	LSW1	CT	mean		2^（-XXCT）	mean	ttest
Homozygote (Q/Q)	May2024_Balticherring_finclip_02	33.3317	30.4147	-2.91707	-2.06275	-0.857068	1.81135	1.26034	0.00932354	**	0.759979
	May2024_Balticherring_finclip_03	35.0684	33.4897	-1.57863		0.481374	0.716295
	May2024_Balticherring_finclip_04	34.9815	33.3387	-1.64287		0.417132	0.748912
	May2024_Balticherring_finclip_05	32.5261	30.6192	-1.90688		0.153124	0.899301
	May2024_Balticherring_finclip_06	33.8293	32.5235	-1.30581		0.754192	0.592878
	May2024_Balticherring_finclip_11	33.2155	29.544	-3.67146		-1.61146	3.05562
	May2024_Balticherring_finclip_13	31.915	30.8443	-1.07064		0.989365	0.503699
	May2024_Balticherring_finclip_15	36.9478	33.5625	-3.38533		-1.32533	2.50589
	May2024_Balticherring_finclip_18	31.3962	30.3101	-1.08608		0.97392	0.509121
Heterozygote (H/Q)	May2024_Balticherring_finclip_01	33.5374	33.0058	-0.531647		1.52835	0.346673	0.302509
	May2024_Balticherring_finclip_09	32.8428	33.8263	0.983429		3.04343	0.121293
	May2024_Balticherring_finclip_12	33.0286	32.2071	-0.821477		1.23852	0.423806
	May2024_Balticherring_finclip_14	35.0463	34.117	-0.92933		1.13067	0.456704
	May2024_Balticherring_finclip_17	33.3689	32.45	-0.918875		1.14112	0.453406
	May2024_Balticherring_finclip_19	35.3441	34.7461	-0.597951		1.46205	0.362977
	June2024_Balticherring_finclip_06	38.2636	39.9035	1.6399		3.6999	0.0769519
	June2024_Balticherring_finclip_15	31.5449	33.4109	1.86602		3.92602	0.0657886
	June2024_Balticherring_finclip_20	33.2558	32.4647	-0.791107		1.26889	0.414978

### Sheet: ST10b-LSW2
Supplementary Table 10b - Differential expression of LSW2 in homozygous and heterozygous genotypes based on qPCR normalization with ACTIN and EF1A. CT values are > 35 which we considered as too low expression for analysis.
Genotypes	Samples	ACTIN	LSW2	CT
Homozygote (Q/Q)	May2024_Balticherring_finclip_02	30.321	37.2848	6.96378
	May2024_Balticherring_finclip_03	29.5291	38.8839	9.35484
	May2024_Balticherring_finclip_04	29.9502	38.2304	8.28022
	May2024_Balticherring_finclip_05	30.251	35.4378	5.18687
	May2024_Balticherring_finclip_06	32.1097	37.6289	5.51924
	May2024_Balticherring_finclip_11	25.7516	35.94	10.1884
	May2024_Balticherring_finclip_13	24.2567	35.9318	11.6751
	May2024_Balticherring_finclip_15	25.8049	34.4727	8.66787
	May2024_Balticherring_finclip_18	25.4935	36.0209	10.5275
Heterozygote (H/Q)	May2024_Balticherring_finclip_01	30.1355	39.5173	9.38178
	May2024_Balticherring_finclip_09	25.4766	37.0559	11.5793
	May2024_Balticherring_finclip_12	29.5973	36.8817	7.28437
	May2024_Balticherring_finclip_14	30.4014	38.1449	7.74345
	May2024_Balticherring_finclip_17	31.6615	38.3129	6.65142
	May2024_Balticherring_finclip_19	30.4847	37.8676	7.38291
	June2024_Balticherring_finclip_06	29.59	38.5	8.91
	June2024_Balticherring_finclip_15	27.779	37.421	9.642
	June2024_Balticherring_finclip_20	29.414	>40	#VALUE!
Genotypes	Samples	EF1A	LSW2	CT
Homozygote (Q/Q)	May2024_Balticherring_finclip_02	28.627	37.2848	8.65778
	May2024_Balticherring_finclip_03	27.1758	38.8839	11.7081
	May2024_Balticherring_finclip_04	28.6219	38.2304	9.60848
	May2024_Balticherring_finclip_05	25.5259	35.4378	9.91191
	May2024_Balticherring_finclip_06	30.0282	37.6289	7.60072
	May2024_Balticherring_finclip_11	23.3335	35.94	12.6065
	May2024_Balticherring_finclip_13	24.7177	35.9318	11.2141
	May2024_Balticherring_finclip_15	25.1218	34.4727	9.35095
	May2024_Balticherring_finclip_18	24.1087	36.0209	11.9122
Heterozygote (H/Q)	May2024_Balticherring_finclip_01	28.5004	39.5173	11.0169
	May2024_Balticherring_finclip_09	26.9453	37.0559	10.1106
	May2024_Balticherring_finclip_12	26.4528	36.8817	10.4289
	May2024_Balticherring_finclip_14	27.5806	38.1449	10.5643
	May2024_Balticherring_finclip_17	28.821	38.3129	9.49189
	May2024_Balticherring_finclip_19	28.2479	37.8676	9.6197
	June2024_Balticherring_finclip_06	27.284	38.5	11.216
	June2024_Balticherring_finclip_15	25.864	37.421	11.557
	June2024_Balticherring_finclip_20	26.337	>40	#VALUE!
